# The interplay between small RNA pathways shapes chromatin landscapes in *C. elegans*

**DOI:** 10.1101/320713

**Authors:** Ekaterina Gushchanskaia, Ruben Esse, Qicheng Ma, Nelson Lau, Alla Grishok

## Abstract

The nematode *C. elegans* contains several types of endogenous small interfering RNAs (endo-siRNAs) produced by RNA-dependent RNA polymerase (RdRP) complexes. Both “silencing” siRNAs bound by Worm-specific Argonautes (WAGO) and “activating” siRNAs bound by the CSR-1 Argonaute require the DRH-3 helicase, an RdRP component. Here we show that, in the *drh-3(ne4253)* mutant deficient in RdRP-produced secondary endo-siRNAs, the silencing histone mark H3K9me3 is largely depleted, whereas in the *csr-1* partial loss-of-function mutant this mark is ectopically deposited on CSR-1 target genes. Moreover, we observe ectopic H3K9me3 at enhancer elements in both *drh-3* and *csr-1* partial loss-of-function mutants and describe small RNAs matching enhancers. Finally, we detect accumulation of H3K27me3 at highly expressed genes in the *drh-3(ne4253)* mutant, which correlates with their reduced transcription. Our study shows that when abundant RdRP-produced siRNAs are depleted, there is ectopic elevation of noncoding RNAs linked to increase in silencing chromatin marks. Moreover, our results suggest that enhancer small RNAs may guide local H3K9 methylation.
