## Supplementary material for "The interplay between small RNA pathways shapes chromatin landscapes in *C. elegans*"

### Sheet: Лист1
	H3K9me3		H3K27me3		H3K36me3		input
	total	mapped	total	mapped	total	mapped	total	mapped
csr-1 mut rep 1	23465228	17324774	17264566	14309101	24209314	21975075	24174007	21250392
csr-1 mut rep 2	19230095	15320436	23299511	19572782	23613175	21385887	25758059	22658240
drh-3 mut rep 1	21295730	16914110	25327471	21393150	22454777	19623892	28210827	24297709
drh-3 mut rep 2	21953531	17507601	27317317	22749977	24748460	21733122	30933546	25947358
wild type rep 1	29553987	23069163	22723459	19110788	19689267	18077502	22820660	19952313
wild type rep 2	20252239	16729488	24840857	20216133	27644022	25013183	32142113	28179397
