## Supplementary material for "The interplay between small RNA pathways shapes chromatin landscapes in *C. elegans*"

### Sheet: Лист1
Experiment	Pearson correlation coefficient
N2_input_rep_1 x N2_input_rep_2	0.99
csr-1_input_rep_1 x csr-1_input_rep_2	0.99
drh-3_input_rep_1 x drh-3_input_rep_2	0.96
N2_H3K9me3_rep_1 x N2_H3K9me3_rep_2	0.68
csr-1_H3K9me3_rep_1 x csr-1_H3K9me3_rep_2	0.7
drh-3_H3K9me3_rep_1 x drh-3_H3K9me3_rep_2	0.94
N2_H3K27me3_rep_1 x N2_H3K27me3_rep_2	0.96
csr-1_H3K27me3_rep_1 x csr-1_H3K27me3_rep_2	0.91
drh-3_H3K27me3_rep_1 x drh-3_H3K27me3_rep_2	0.68
N2_H3K36me3_rep_1 x N2_H3K36me3_rep_2	0.97
csr-1_H3K36me3_rep_1 x csr-1_H3K36me3_rep_2	0.88
drh-3_H3K36me3_rep_1 x drh-3_H3K36me3_rep_2	0.97
